# *Hox*–*Meis*-relayed gene regulatory transition underlies cardiopharyngeal neural crest diversification

**DOI:** 10.1101/2025.11.09.687497

**Authors:** Akiyasu Iwase, Yasunobu Uchijima, Daiki Seya, Mayuko Kida, Hiroki Higashiyama, Kazuhiro Matsui, Akashi Taguchi, Yukihiro Harada, Yunce Wang, Shogo Yamamoto, Shiro Fukuda, Seitaro Nomura, Takahide Kohro, Chisa Shukunami, Haruhiko Akiyama, Masahide Seki, Akinori Kanai, Yutaka Suzuki, Teruhisa Kawamura, Osamu Nakagawa, Hiroto Katoh, Shumpei Ishikawa, Youichiro Wada, Hiroyuki Aburatani, Yukiko Kurihara, Sachiko Miyagawa-Tomita, Hiroki Kurihara

## Abstract

Neural crest cells (NCCs) are multipotent migratory cells essential for cardiac development, yet the lineage trajectories and gene regulatory networks (GRNs) underlying their differentiation in the cardiopharyngeal region remain unclear. Here, we integrate single-cell RNA-seq, spatial transcriptomics, and multiomic analyses to construct a comprehensive map of NCC lineages in developing mouse cardiopharyngeal tissues. We identify a transition from *Hox*-positive pharyngeal NCCs to *Hox*-negative intracardiac populations associated with the outflow tract cushion, accompanied by a shift in *Meis* transcription factor binding and GRN architecture. By contrast, NCCs forming the aorticopulmonary septum and great vessel smooth muscle retain distinct *Hox*-codes. A *Meis2*–*Sox9*–*Scx* GRN defines a skeletogenic progenitor-like intermediate state that gives rise to coronary artery smooth muscle and semilunar valves. Our findings suggest that the loss of *Hox*-dependent regional identity enables pharyngeal NCCs to acquire new fates upon entering the cardiac cushion, providing insight into the developmental origins of coronary and valvular calcification.
