## Supplemental table 9 for "*Hox*–*Meis*-relayed gene regulatory transition underlies cardiopharyngeal neural crest diversification"

### Sheet: community
node	community
Mxd4:	1
Nucb1:	1
Ccnt2:	1
Stat1:	1
Bmyc:	1
Prrx2:	1
Zfp771:	1
Etv6:	2
Ets2:	2
Zfp558:	2
Hinfp:	2
Nfic:	2
Zfp275:	2
Eif5a2:	2
Cat:	2
Edn1:	2
Ywhaz:	3
Tgif1:	3
Arid5a:	3
Zfp830:	3
E2f5:	3
Zfp532:	3
Tfdp2:	3
Mxd4:	3
Clk1:	3
Klf3:	3
Myc:	3
Hdac3:	3
Zbtb20:	3
Stat4:	3
Zfp560:	3
Srebf2:	3
Egr1:	4
Atf3:	4
Fosb:	4
Trps1:	4
Mef2a:	4
Nfib:	4
Nfix:	4
Tcf4:	4
Pdlim5:	4
Prdm6:	4
Nfia:	4
Zfp667:	4
Zfp781:	5
P4hb:	5
Gtf2b:	5
Zfp825:	5
Zfp281:	5
Zfp770:	5
Zfp160:	5
Sap30:	5
Srebf1:	6
Zfx:	6
Zfp1:	6
Elf1:	6
Jund:	6
Spats2:	6
Zkscan6:	6
Pqbp1:	6
Csnk2b:	7
Churc1:	7
Tceal3:	7
Zfp449:	7
Tceal6:	7
Etfb:	7
Mbd2:	7
Prdm10:	7
Bad:	8
Foxd3:	8
Epas1:	8
Foxs1:	8
Klf13:	8
Cd59b:	8
Zfp592:	8
Msrb3:	8
Mafk:	8
Phox2b:	8
D3Ertd254e:	8
Zfp316:	8
Nr4a3:	9
Foxm1:	9
Eif5a2:	9
Maf:	9
Foxk1:	9
Hey1:	9
Egr3:	9
Meox2:	9
Runx1:	9
Smarca5:	10
Ywhaz:	10
Fubp1:	10
Zfp719:	10
Elk3:	10
Dhx36:	10
Sap30:	10
Nr4a1:	11
Nup133:	11
E2f2:	11
Atf7:	11
E2f4:	11
Rps6ka5:	11
Cebpg:	11
Thra:	11
Prdx5:	11
Pqbp1:	11
Ran:	12
Hmgb1:	12
Sox11:	12
Nono:	12
Ywhaz:	12
Apex1:	12
Nme1:	12
Sp1:	12
Zbtb17:	12
Taf9:	12
Rfc3:	12
Mapk1:	12
Gm14403:	13
Gm14326:	13
Zfp931:	13
Ube2k:	13
Zfp451:	13
Gm14295:	13
Rab18:	13
Snai2:	13
Ccnt2:	13
Elf1:	13
Mbd2:	13
Hsf1:	13
Mettl3:	13
Eef1d:	14
Cxx1b:	14
Rab18:	14
Hbp1:	14
Ing4:	14
Msx1:	14
Cxx1c:	14
Tceal6:	14
Hdac1:	14
Hoxd3:	14
Bhlhe40:	15
Hes1:	15
Atf3:	15
Irf1:	15
Klf10:	15
Cebpg:	15
Egr2:	15
Heyl:	15
Egr3:	15
Sft2d1:	15
Bcl6:	15
Myc:	15
Gpank1:	15
Atf3:	16
Nr3c1:	16
Zdhhc15:	16
Zkscan14:	16
Zfp800:	16
Smarcb1:	16
Rab7:	16
Hoxd4:	16
Elk4:	16
Klf11:	16
Mef2c:	17
Zfp90:	17
Sox5:	17
Zfp408:	17
Fhl2:	17
Celf4:	17
Gabpb1:	17
Cic:	17
Zfp397:	17
Hmgb2:	18
Ctbp1:	18
Kif22:	18
Terf1:	18
Hmgb3:	18
Parp1:	18
Foxm1:	18
Zfp119a:	18
Rad21:	18
Atf2:	18
Mxd3:	18
Mybl1:	18
Odc1:	18
Rfx3:	18
Sf3b1:	19
Zcchc17:	19
Trp53:	19
Hdac2:	19
Ash2l:	19
Cux1:	19
Elf2:	19
Cfl2:	19
Atf6:	19
Las1l:	19
Klf7:	19
Zfp697:	19
Hnrnpc:	19
Rest:	19
Med30:	20
Sp1:	20
Nfia:	20
Thrb:	20
Chd2:	20
Atf7:	20
Tcf3:	20
AU041133:	20
Rfx2:	20
Stub1:	21
Zmat2:	21
Ube2v1:	21
Tpi1:	21
Tbx18:	21
Foxp1:	21
Meox1:	21
Zfpm1:	21
Ywhae:	22
Vezf1:	22
Zfp207:	22
Zfp266:	22
Ube2k:	22
Cfl2:	22
Psmd12:	22
Tmem33:	22
Zbtb44:	22
Tagln2:	23
Ywhaz:	23
Heyl:	23
Bhlhe40:	23
Ube2v1:	23
Anxa1:	23
Snapc5:	23
Ctbp1:	23
Mbd1:	23
Gtf2a2:	23
Ncald:	23
Diablo:	23
Stat3:	23
Xbp1:	23
Kif22:	24
Hmgb1:	24
Pold2:	24
Terf1:	24
Hcfc2:	24
Nrf1:	24
Rad21:	24
Taf1:	24
Rest:	24
Aven:	24
Tbx20:	25
Gata4:	25
Msi2:	25
Abcf2:	25
Ugp2:	25
Zfp566:	25
Zfp423:	25
Cic:	25
Nfatc1:	25
H2afz:	26
Hmgb2:	26
Hmgb1:	26
Ran:	26
Uqcrb:	26
Cycs:	26
Hmgb3:	26
Smarca5:	26
Cnot6:	26
Nap1l1:	26
Ywhae:	26
Myef2:	26
Bclaf1:	26
Magoh:	26
Rbm3:	26
Zfp770:	26
Hivep1:	26
Mecom:	27
Zfp266:	27
H2afy:	27
Nono:	27
Zfp580:	27
Hltf:	27
Gtf2b:	27
Hnrnph3:	27
Gata3:	27
Stub1:	28
Zfp931:	28
Gtf2b:	28
Gm14403:	28
Gtf2h3:	28
Gm14440:	28
Rab7:	28
Hoxa3:	28
Arid5b:	28
Zfp623:	28
Hmgb3:	29
Foxp2:	29
H2afy:	29
Nono:	29
Ash2l:	29
Psmd12:	29
Las1l:	29
Kdm2b:	29
AU041133:	29
Foxp4:	29
Bach1:	30
Celf4:	30
Nfat5:	30
Pbx1:	30
Vezf1:	30
Erf:	30
Zkscan14:	30
Mafg:	30
Zfhx3:	30
Usf2:	30
Ctbp1:	31
Rab7:	31
Abcf2:	31
Cxx1b:	31
Zfp507:	31
Aco1:	31
Nucb1:	31
Zbtb45:	31
Snd1:	31
Zfp623:	31
Ppard:	32
Maff:	32
Nr6a1:	32
Npdc1:	32
Zbtb4:	32
Churc1:	32
Zfp830:	32
Zfp790:	32
Hic1:	32
Fos:	33
Klf2:	33
Egr1:	33
Cebpd:	33
Nr4a1:	33
Atf3:	33
Nr4a2:	33
Atf4:	33
Nr3c1:	33
Mef2c:	33
Glis2:	33
Nr1h2:	33
Junb:	34
Bhlhe40:	34
Egr3:	34
Fos:	34
Hes1:	34
Cebpb:	34
Pura:	34
Epas1:	34
Rara:	34
Heyl:	34
Nfix:	34
Ddit3:	34
Stat3:	34
Taf7:	34
Batf:	34
Gtf2h3:	35
Thap1:	35
Zfp408:	35
Zfp866:	35
Zfp9:	35
Prnp:	35
Zfp423:	35
Tet1:	35
Adnp2:	35
Gm14403:	36
Rab7:	36
Zdhhc5:	36
Brca1:	36
Tfdp1:	36
Rora:	36
Zeb1:	36
Prdm10:	36
Zfp524:	36
Smc3:	37
Zfp266:	37
H2afy:	37
Bclaf1:	37
Csnk2b:	37
Plagl1:	37
Tpi1:	37
Rad21:	37
Dnttip1:	37
Gabpb1:	37
Clk1:	37
Smarca1:	37
Zfp422:	38
Hmgb3:	38
Tfdp2:	38
Zcchc17:	38
Ywhae:	38
Smarcb1:	38
Rcor1:	38
Hdac8:	38
Gli2:	38
Mecp2:	38
Tmem33:	38
Suclg1:	38
Sf3b1:	39
Gli3:	39
Zfp266:	39
Ewsr1:	39
Stub1:	39
Ncor1:	39
Cnot3:	39
Zxdb:	39
Clk1:	39
Luzp1:	39
Hnrnpc:	39
Hdx:	40
6720489N17Rik:	40
Hnrnph3:	40
Rfx7:	40
Zfp689:	40
AI987944:	40
Hdac3:	40
Zfp668:	40
Zmat2:	41
Cnot3:	41
Klf7:	41
Zfp160:	41
Asap3:	41
Klf11:	41
Tead3:	41
Hdac1:	41
Gata5:	41
Tulp1:	41
Zbtb26:	41
Hey1:	42
Irf2:	42
Stat3:	42
Zfp146:	42
Ebf1:	42
Ncor2:	42
Atoh8:	42
Asap3:	42
Ing3:	42
Hsf1:	42
Nfyc:	42
Foxo1:	43
Stat1:	43
Zkscan14:	43
Zbtb17:	43
Ikzf2:	43
Gm14288:	43
Arnt2:	43
Deaf1:	43
Usf2:	43
D3Ertd254e:	43
Brf2:	43
Mxd1:	43
Hey2:	43
Hnrnpa0:	44
Pbx2:	44
Peg3:	44
Myef2:	44
Klf3:	44
Meis2:	44
Elk3:	44
Smarca4:	44
Mxi1:	44
Ccnt2:	44
Tcf7l1:	45
Mbtps2:	45
Zfp451:	45
Hoxa3:	45
Rad21:	45
Plagl2:	45
AU041133:	45
Zkscan5:	45
Tbp:	45
Hoxa2:	45
Hoxb2:	45
Zfp787:	45
Nr2c1:	45
Zfp566:	46
Zxdb:	46
Klf4:	46
Stat1:	46
Atf6:	46
Elf1:	46
Zkscan5:	46
Nfya:	46
Klf9:	46
Gtpbp1:	46
Zfp397:	46
Zfp316:	46
Zfp248:	46
Anxa11:	47
Pura:	47
Id4:	47
Ets2:	47
Zbtb16:	47
Klf8:	47
Rfc3:	47
Gm14288:	47
Nucb1:	47
Nfya:	47
Thra:	47
Elk4:	47
E2f6:	47
Paxip1:	48
Srbd1:	48
Mxd3:	48
Utp18:	48
Suz12:	48
Dtl:	48
Zfp367:	48
Gabpb1:	48
Zfp335:	48
Zfp276:	48
Ing3:	48
Zfp654:	48
Hinfp:	49
Creb3l1:	49
Rara:	49
Plagl1:	49
Nfkb1:	49
Prdm6:	49
Zfp651:	49
Srebf1:	49
Vamp3:	49
Mef2a:	49
Elf4:	49
Arnt2:	49
Zcchc17:	50
Zmat2:	50
Cic:	50
Crebzf:	50
Zkscan6:	50
Etfb:	50
Pqbp1:	50
Zfp503:	50
Las1l:	50
Usp39:	50
Mafb:	50
Foxm1:	51
Zfp119a:	51
Snai2:	51
Osr2:	51
Zfp39:	51
Zbtb45:	51
Zscan22:	51
Zfp959:	51
Zfp9:	51
Ahr:	51
Jund:	51
Tcf7l1:	52
Zfp622:	52
Tsc22d4:	52
Trmt1:	52
Foxc1:	52
Foxk1:	52
Ing3:	52
Stat5b:	52
Elf4:	52
Elf1:	52
Gtpbp1:	52
Cnot6:	53
Apex1:	53
Magoh:	53
Twist2:	53
Zfp414:	53
Mthfd1:	53
Rfc3:	53
Mapk1:	53
Suz12:	53
Tbp:	53
Suclg1:	53
Zfp580:	54
Hltf:	54
Zfp2:	54
Arid5b:	54
Xpa:	54
Crem:	54
Sp4:	54
Dis3:	54
Stat2:	54
Srebf2:	54
Zfp408:	54
Gabpa:	54
Cbfb:	54
Zfp612:	54
Zfp932:	54
Thrb:	55
Snapc5:	55
Mbd1:	55
Ncald:	55
Gabpb1:	55
Zfp507:	55
Zfp938:	55
Tbp:	55
Zfp697:	55
Zfp691:	55
Mxi1:	55
Xbp1:	55
E2f4:	55
Rnf138:	55
Hbp1:	56
P4hb:	56
Dab2:	56
Rab18:	56
Zfp637:	56
Zbtb45:	56
Msi2:	56
Nucb1:	56
E2f4:	56
Zbtb17:	56
Zfp414:	56
Cxx1c:	56
Smarca1:	56
Diablo:	56
Sap30:	56
Foxp4:	56
Nfyb:	57
Dnttip1:	57
Hnrnph3:	57
Smarca1:	57
Taf9:	57
Rbm7:	57
Ets2:	57
Hoxd4:	57
E2f6:	57
Zfp503:	57
Zfp668:	57
Spr:	57
Rnf138:	57
Sox6:	58
Scx:	58
Ing4:	58
Meox1:	58
6720489N17Rik:	58
Rel:	58
Zfp423:	58
Sox5:	58
Zfp637:	58
Sall3:	58
Snai2:	58
Usf2:	58
Zfp30:	58
Nr4a1:	59
Zbtb7a:	59
Foxd3:	59
Dbp:	59
Trp63:	59
Pdlim5:	59
Mafk:	59
Phox2b:	59
Crebzf:	59
Taf7:	59
D3Ertd254e:	59
Rbm3:	59
Zxdc:	59
T:	59
Ptcd1:	59
Zfp655:	59
Chd2:	59
Nfya:	59
Foxc2:	59
Zdhhc15:	60
Zfp868:	60
Hoxd4:	60
Gm13212:	60
Zfp386:	60
Zfp74:	60
Gata2:	60
Wrnip1:	60
Nfe2l2:	60
Zkscan5:	60
Zscan22:	60
Hoxd3:	60
Zkscan14:	60
Rbm7:	60
Zfp781:	61
E2f5:	61
Yod1:	61
Vps4b:	61
Gm13212:	61
Aco1:	61
Gata3:	61
Cfl2:	61
Mrpl1:	61
Ptcd1:	61
Gata5:	61
Atoh8:	61
Zfp109:	62
Yod1:	62
Vps4b:	62
Msx1:	62
Hdac8:	62
Zfp410:	62
Gata2:	62
Deaf1:	62
Zfp697:	62
Eif5a2:	62
Zfp558:	62
Zfp770:	62
Irf8:	62
Hist2h2ab:	62
Zfp869:	62
Hltf:	63
Nr6a1:	63
Hcfc2:	63
Zfp451:	63
Zfp655:	63
Smad3:	63
Adnp2:	63
Zfp408:	63
Dis3:	63
Mybl1:	63
Mettl3:	63
Mef2d:	63
Zfp189:	64
Chd2:	64
Pknox1:	64
Mrpl1:	64
Zfp97:	64
Zfp960:	64
Zfp868:	64
Zfp398:	64
Sp4:	64
Zfp654:	64
Crebzf:	64
Klf11:	64
Zfp959:	64
Klf13:	65
Gata6:	65
Thra:	65
Nr1d1:	65
Nfic:	65
Foxp4:	65
Smad7:	65
Ctnnb1:	65
Etfb:	65
Cd59a:	65
Vamp3:	65
Osr2:	66
Zfp398:	66
Gtf2h3:	66
Klf15:	66
Hlx:	66
Msx1:	66
Gabpb1:	66
Nfkb1:	66
Hdac8:	66
Zfx:	66
Zfp57:	66
Osr1:	66
Hoxa2:	66
Hif3a:	66
Hist2h2ab:	66
E2f2:	67
Dab2:	67
Sft2d1:	67
Brca1:	67
Dnttip1:	67
Paxip1:	67
Cxx1c:	67
Elf2:	67
Zfp869:	67
Dtl:	67
Zfp932:	67
Hey2:	67
Rpl35:	68
Rpl6:	68
Rps4x:	68
Sfpq:	68
Hnrnpa0:	68
Rps10:	68
Tead1:	68
Gata3:	68
Eef1d:	68
Ybx1:	68
Zfp654:	68
Tead3:	68
Uqcrb:	68
Elk3:	68
Zkscan14:	68
Zfp282:	68
Zbtb44:	68
Tead1:	69
Hbp1:	69
Aff4:	69
Trps1:	69
Ywhaz:	69
Nfib:	69
Tcf4:	69
Zbtb16:	69
Prdm6:	69
Zfp281:	69
Zfp560:	69
Dnttip1:	69
Zfp532:	69
Spats2:	69
Scx:	69
Zfp62:	69
Odc1:	69
Hnrnpa0:	69
Zbtb7a:	69
Fosl2:	69
Dhx36:	69
Hoxb4:	69
Cebpd:	70
Osr1:	70
Cd59a:	70
Acaa1a:	70
Tsc22d4:	70
Mafg:	70
Tob2:	70
Timm44:	70
Klf15:	70
Npdc1:	70
Hlx:	70
Creb3:	70
Pold2:	70
Zkscan6:	70
Yy1:	70
Klf10:	71
Zbtb12:	71
Pold2:	71
Maff:	71
Twist2:	71
Gm14440:	71
Zfp775:	71
Ebf2:	71
Plagl1:	71
Klf4:	71
Zfp612:	71
Nmi:	71
Rb1:	71
Zfx:	71
Kdm4c:	71
Tgif2:	71
Hic1:	71
Rfx2:	71
Dbp:	72
Trp63:	72
Spats2:	72
Rel:	72
Mafg:	72
Zfp286:	72
Zfp263:	72
Atf1:	72
Rb1:	72
Setdb1:	72
Zxdc:	72
Rfx3:	72
Zfp276:	72
Zxdb:	72
Hivep1:	72
Uqcrb:	73
Cycs:	73
Smarca5:	73
Cnot6:	73
Nap1l1:	73
Rab18:	73
Taf9:	73
Ybx1:	73
Nfyc:	73
Foxc1:	73
Zfp109:	73
Hdx:	73
Nfyb:	73
Nono:	73
Cux1:	73
Hmga2:	73
Satb1:	73
Terf1:	74
Mef2c:	74
Msrb3:	74
Mynn:	74
Nfix:	74
Rora:	74
Tbx3:	74
Tcf12:	74
Meox2:	74
Ahr:	74
Zfp830:	74
Atf1:	74
Trip10:	74
Deaf1:	74
Mafg:	74
Zxdc:	74
Zfp276:	74
Hic1:	74
Zbtb17:	74
Tia1:	75
Zswim1:	75
Tfdp2:	75
Vamp3:	75
Diablo:	75
Ncor2:	75
Tcf12:	75
Tet1:	75
Zfp282:	75
Nr1d1:	75
Zfp408:	75
Elf2:	75
Usp39:	75
Zbtb7a:	75
Trmt1:	75
Tgif2:	75
Eef1d:	76
Zmat2:	76
Nme1:	76
Smarca4:	76
Foxp1:	76
Hmga2:	76
Ikzf2:	76
Spr:	76
Asap3:	76
Ets1:	76
Smad6:	76
Srf:	76
Heyl:	77
AI987944:	77
Zfp62:	77
Trp53:	77
Hey1:	77
Id4:	77
Zfp622:	77
Ncald:	77
Arid5a:	77
Tceal5:	77
Zfp866:	77
Zfp932:	77
Stat2:	77
Fosb:	78
Klf2:	78
Atf3:	78
Lrrfip1:	78
Hif3a:	78
Map4k2:	78
E2f2:	78
Rps6ka5:	78
Irf2:	78
Maff:	78
Plagl1:	78
Wrnip1:	78
Nr2c1:	78
Zbtb7a:	78
Foxk1:	78
Zbtb20:	78
Kdm4c:	78
Stat5b:	78
Eef1d:	79
Sox11:	79
Vezf1:	79
Mbd1:	79
Ube2k:	79
Ppargc1a:	79
Zfp449:	79
Zfp423:	79
Zfp414:	79
Zfp612:	79
Zfp57:	79
Srbd1:	79
Adarb1:	79
Zfp184:	79
Zxdc:	79
Kdm4c:	79
Hic2:	79
Zfp711:	79
Cxxc1:	79
Mxd1:	79
Mef2d:	79
Zfp592:	80
Jdp2:	80
Srf:	80
Nr1d2:	80
Ppargc1a:	80
Rab7:	80
Zeb1:	80
Nfatc1:	80
Zbtb20:	80
Setdb1:	80
Edn1:	80
Snd1:	80
Xpa:	80
Yy1:	80
Aco1:	80
Vps4b:	80
Yod1:	80
Zfp697:	80
Gm14403:	81
Anxa1:	81
Hhat:	81
Zfp449:	81
Cic:	81
Zfp770:	81
Usp39:	81
Gm14440:	81
Ebf2:	81
Anxa11:	81
Foxs1:	81
Adarb1:	81
Rb1:	81
Tead3:	81
Fez1:	81
Zfp524:	81
Bcl11a:	81
Rpl35:	82
Nr4a3:	82
Prdm16:	82
Anxa11:	82
Foxs1:	82
Cd59b:	82
Mylk:	82
Bad:	82
Nfix:	82
Rbm3:	82
Zfp558:	82
Hoxb4:	82
Hnrnpc:	82
Cd59a:	82
Tob2:	82
Runx1:	82
Wdr83:	82
Wisp2:	82
E2f4:	82
Hmgb1:	83
Sfpq:	83
Cycs:	83
Tia1:	83
Smarca5:	83
Bclaf1:	83
Ctnnb1:	83
Cux1:	83
Zc3h11a:	83
Meis2:	83
Zfhx3:	83
Hnrnpa0:	83
Gata6:	83
Cxxc1:	83
Zfp9:	83
Mbtps2:	83
Zfp367:	83
Crem:	83
Rfx7:	83
Zfp711:	83
Bhlhe40:	84
Trip10:	84
Maff:	84
Ebf1:	84
Ebf2:	84
Nr1d2:	84
Bcl6:	84
Zfp414:	84
Lrrfip1:	84
Nr1h2:	84
Ebf3:	84
Spr:	84
Asap3:	84
Thap11:	84
Hist2h2ab:	84
Hoxb2:	84
Map4k2:	84
Zfp266:	85
Tia1:	85
Rlf:	85
Nfib:	85
Ing4:	85
Clk1:	85
Hdac3:	85
Bad:	85
Zfp532:	85
Utp18:	85
Atoh8:	85
Gabpa:	85
Vps4b:	85
Klf3:	85
Bmyc:	85
Zfp637:	85
Hltf:	85
Zfp410:	85
Ccnt2:	85
Nfil3:	85
Aff4:	86
Tbx20:	86
Sox9:	86
Tcf4:	86
Gtf2a2:	86
Smad7:	86
Smad6:	86
Scx:	86
Meis2:	86
Sox4:	86
Brf2:	86
Foxp2:	86
Cnot3:	86
Meox1:	86
Zfpm1:	86
Zrsr1:	86
Foxc2:	86
Zfp423:	86
Runx1:	86
Cebpg:	87
Hinfp:	87
Gm14295:	87
Mthfd1:	87
Zfp426:	87
Eif5a2:	87
Kdm2b:	87
Zfp651:	87
Id4:	87
Klf7:	87
Crem:	87
Las1l:	87
Usp39:	87
Foxc2:	87
Uqcrb:	88
Cebpg:	88
Atf3:	88
Osr1:	88
Stub1:	88
Prdx5:	88
Glis2:	88
Mef2a:	88
Hltf:	88
Paxip1:	88
Gtf2a2:	88
Tbx18:	88
Smarcb1:	88
Cux1:	88
Zfp281:	88
Gm14295:	88
Cxx1c:	88
Cfl2:	88
Hes6:	88
Psmd12:	88
Bmyc:	88
Rbm3:	88
Foxk2:	88
Ybx1:	88
Dis3:	88
Gpank1:	88
Tmem33:	88
Zfp131:	88
Mapk1:	88
Mxi1:	88
Zfp316:	88
Zrsr1:	88
Rest:	88
Poli:	88
Nfkb1:	88
Nr2c1:	88
Hoxb2:	88
Nfe2l2:	88
Zfp771:	88
Zfp9:	88
Ncor2:	88
T:	88
Sox5:	88
Dnttip1:	88
Cat:	88
Aven:	88
Nfil3:	88
Wdr83:	88
Zfp62:	88
Suclg1:	88
Zfp790:	88
Ahr:	88
Brf1:	88
Zfp30:	88
Zbtb44:	88
Zfp41:	88
Smarca1:	88
Maf:	89
Cebpd:	89
Nr4a1:	89
Cebpb:	89
Foxk1:	89
Npdc1:	89
Zbtb16:	89
Nfe2l1:	89
Klf9:	89
Zfp628:	89
Egr3:	89
Hif3a:	89
Zscan22:	89
Nr6a1:	89
Tsc22d4:	89
Zfp335:	89
Hey2:	89
Mef2d:	89
Fez1:	89
Mettl3:	89
Med30:	90
Bclaf1:	90
Rad21:	90
Magoh:	90
Utp18:	90
Thap11:	90
Hmgn3:	90
Prdx5:	90
Csnk2b:	90
Foxm1:	90
Pbx1:	90
Zdhhc5:	90
Srbd1:	90
Tob2:	90
Wdr83:	90
Mecom:	91
Pbx3:	91
Gata6:	91
Foxp2:	91
Id2:	91
Aff4:	91
Meis2:	91
Sox4:	91
Pbx2:	91
Tia1:	91
Dazap1:	91
Tbx20:	91
Smad6:	91
Fubp1:	91
Satb1:	91
Hbp1:	91
Sox5:	91
Gata2:	91
Bcl11a:	91
Thap1:	92
Ash2l:	92
Parp1:	92
Vamp3:	92
Cbfb:	92
Celf4:	92
Xbp1:	92
Zfp938:	92
Hdac1:	92
Gabpa:	92
Hsf1:	92
Tfdp2:	92
Rps6ka5:	92
Zfp623:	92
Paxip1:	92
Zdhhc5:	92
Smad3:	92
Nono:	93
Mbd1:	93
Foxm1:	93
Celf4:	93
Zfp93:	93
Fhl2:	93
Zfp11:	93
Xpa:	93
Zfp507:	93
Atoh8:	93
Zfp937:	93
Stat4:	93
Zfp335:	93
Hnrnpc:	93
Mybl1:	93
Thap11:	93
Zfp668:	93
Zfp30:	93
Tead1:	93
Fosl2:	93
Sp4:	93
Hspa1l:	93
Zfp655:	93
Zfp612:	93
Zfp560:	93
Zbtb26:	93
Osr1:	94
Zfp39:	94
Rbbp9:	94
Arid5a:	94
Grhpr:	94
Myc:	94
Nucb1:	94
Zfp691:	94
Crem:	94
Tbp:	94
Zfp697:	94
Creb3:	94
Aven:	94
Zfp286:	94
Zbtb20:	94
Spr:	94
Hoxd3:	94
Zbtb26:	94
Tbx18:	95
Nfat5:	95
Pbx1:	95
Mapk1:	95
Ing3:	95
Tead1:	95
Zfp830:	95
Map4k2:	95
Zmat2:	95
Zfp451:	95
Nfe2l1:	95
Klf3:	95
Crebzf:	95
Ppard:	96
Myef2:	96
Zdhhc5:	96
Atf2:	96
Hes6:	96
Hdac3:	96
Zfp367:	96
Rfc3:	96
Ccnt2:	96
Mecp2:	96
Mbd2:	96
Dbp:	96
Crebzf:	96
Zfp74:	96
Mxi1:	96
Cxxc1:	96
Zfp316:	96
Tulp1:	96
Mbnl2:	97
Atf4:	97
Foxp1:	97
Luzp1:	97
Jund:	97
Ddit3:	97
Npdc1:	97
Pole4:	97
Klf4:	97
Zfp11:	97
Zfp74:	97
Nr1d1:	97
Mynn:	97
Nfe2l2:	97
Hoxb2:	98
Srebf1:	98
Zfp39:	98
Smarcb1:	98
Tbx3:	98
Zfp11:	98
Ncor2:	98
Sox10:	98
Hspa1l:	98
Elk4:	98
Pknox1:	98
Atoh8:	98
Snapc5:	98
Cat:	98
Zkscan5:	98
Klf8:	98
Yy1:	98
Bhlhe40:	99
Nr2f2:	99
Zbtb12:	99
Paxip1:	99
Irf9:	99
Ppargc1a:	99
Foxo1:	99
Elf4:	99
Tceal3:	99
Zfp74:	99
Zfp667:	99
Cd59a:	99
Msrb3:	99
Prnp:	99
Zfp426:	99
Thap11:	99
Zfp386:	99
Gpank1:	99
Fez1:	99
Srf:	99
Srbd1:	99
Hmgb1:	100
Sox4:	100
Sox11:	100
Zfp629:	100
Twist1:	100
Rfx7:	100
Nfatc1:	100
Taf1:	100
Rbm3:	100
Zfp109:	100
Ppara:	100
Prrx2:	100
Smarca4:	100
Msi2:	100
Zbtb45:	100
Atf6:	100
Foxc1:	100
Brf1:	100
Ube2v1:	101
Prdx5:	101
Mynn:	101
Smarca4:	101
Churc1:	101
Ebf1:	101
Ugp2:	101
Xbp1:	101
Cxx1c:	101
Odc1:	101
Zfp248:	101
Srebf2:	101
Tgif2:	101
Zfp597:	101
Zfp398:	101
Gli3:	101
Ebf2:	101
Stub1:	101
Rpp25:	101
Hic2:	101
Trp53:	102
Zfp781:	102
Pole4:	102
Tceal3:	102
Trmt1:	102
Tceal5:	102
Tceal6:	102
Zfp775:	102
Hhat:	102
Nmi:	102
Zfp787:	102
Mrpl1:	102
Runx1:	102
Fez1:	102
Zfp263:	102
Sall3:	103
Lef1:	103
Nr4a2:	103
Egr2:	103
Stat5a:	103
Rpp25:	103
Zeb1:	103
Zfp281:	103
Zfp275:	103
Fosl2:	103
Zfp719:	103
Zscan18:	103
Tcf12:	103
Mrpl1:	103
Nfyc:	103
Msx1:	103
Zfp263:	103
Zfp146:	103
Msi2:	103
Ets2:	103
Zfp449:	103
Stat5b:	103
Smad3:	103
E2f6:	103
Sp4:	103
Klf13:	104
Nr4a2:	104
Thrb:	104
Foxk1:	104
Trip10:	104
Cenpb:	104
Abcf2:	104
Acaa1a:	104
Zfp781:	104
Pole4:	104
Zfp825:	104
Gata5:	104
Adarb1:	104
Atf7:	104
Rnf138:	104
Stat6:	104
Satb1:	104
Elk3:	104
Gadd45a:	104
Tcf3:	104
Foxp1:	104
Zfp655:	104
Klf4:	104
Klf10:	104
Zfp719:	104
Irf8:	104
Rps6ka5:	104
Stat2:	104
Gli3:	104
Stat5b:	104
Zfp524:	104
Nup133:	105
Trps1:	105
Zfp46:	105
Rcor1:	105
Zfp414:	105
Atf2:	105
Arid5b:	105
Mbd4:	105
Gata3:	105
Zfp189:	105
Zfp629:	105
Zfp1:	105
Myc:	105
Xpa:	105
Mybl1:	105
Ppara:	105
Tcf7l1:	105
Hes6:	105
Abcf2:	105
Zfp612:	105
Zfp62:	105
Tcf3:	105
Rps10:	106
Bhlhe40:	106
Hes1:	106
Mbnl2:	106
Egr2:	106
Egr3:	106
Ddit3:	106
Myc:	106
Runx1:	106
Batf:	106
Atf3:	106
Zfx:	106
Rbm3:	106
P4hb:	106
Zfp868:	106
Nfia:	106
Kdm4c:	106
Stat3:	106
Rb1:	106
Etv6:	106
Zfp655:	106
Creb3:	106
Fhl2:	106
Nfatc1:	106
Zfp937:	106
Zfp30:	106
Sox11:	107
Pbx3:	107
Zbtb7a:	107
Vezf1:	107
Zfp651:	107
Gli3:	107
Zfp207:	107
Rlf:	107
Nfix:	107
Erf:	107
Mbd1:	107
Pole4:	107
Foxo1:	107
Trmt1:	107
Zfp692:	107
Zscan18:	107
Timm8a1:	107
Nfia:	107
Zbtb17:	107
Meis2:	107
Nr1d1:	107
Zfp866:	107
Dis3:	107
Brf2:	107
Rora:	107
Zfp790:	107
Zfp932:	107
Zfp800:	108
Dab2:	108
Prnp:	108
Hdac8:	108
Nrf1:	108
Diablo:	108
Gli2:	108
Cbfb:	108
Timm8a1:	108
Zfp787:	108
Stat5a:	108
Tcf12:	108
Zfp397:	108
Zfp692:	108
Irf8:	108
Aco1:	108
Pqbp1:	108
Klf8:	108
Sox10:	108
Zfp207:	109
Ewsr1:	109
Ncor1:	109
Chd2:	109
Peg3:	109
Nfib:	109
Arid5b:	109
Foxc1:	109
Jund:	109
Dazap1:	109
Spats2:	109
Zc3h11a:	109
Kdm2b:	109
Satb1:	109
Dhx36:	109
Zfhx3:	109
